# Clustering of Direct and Indirect DNA Binding Motifs of Human and Mouse Transcription Factors: X-TFBS Compendium from ChIP-seq

**DOI:** 10.1101/2025.11.09.687492

**Authors:** Alexei A. Sharov

## Abstract

Uncovering networks of gene expression regulation requires knowledge of specific DNA-binding motifs of transcription factors (TFs). Most TFs have multiple DNA motifs enriched in its ChIP-seq peak regions because of protein interaction and spatial correlation between TFs and cofactors. To capture both direct binding and indirect association of TFs with specific DNA locations, all-against-all relations are identified here between TFs and DNA-binding motifs by the reanalysis of 8027 human and 2820 mouse ChIP-seq experiments from GEO. DNA motifs were analyzed with CisFinder and then clustered using the new k-mean algorithm tailored for this kind of data. Additional clusters of motifs were found by filtering ChIP-seq peaks based on their location in promoters, enhancers, and repeat-depleted regions. The new X-TFBS compendium, which includes 1157 human and 536 mouse clusters bound by 459 orthologous human-mouse pairs of TFs, 1038 human-only, and 165 mouse-only TFs, is the largest among existing databases. Most orthologous TFs in human and mouse have nearly identical DNA-binding motifs. Clustering helps to annotate TF-binding motifs and evaluate interactions between TFs that are associated with the same motif. Visual comparison of large sets of DNA motifs is simplified by using sequence script instead of sequence logo.
