## Supplementary material for "Clustering of Direct and Indirect DNA Binding Motifs of Human and Mouse Transcription Factors: X-TFBS Compendium from ChIP-seq": Human-mouse similar motif pairs

### Sheet: Hs_Mm_pairs
Supplementary file S8. Pairs of similar human-mouse motif clusters
Line no.	Name of motif cluster	Motif sequence script	Reverse sequence script	Distance	Species
1	BCL6-BCL6B	TttTTCCTaGAAAGaAg	cTtCTTTCtAGGAAaaA	6.012	Human
2	BCL6-STAT5A-PGR	TTTTCCTrGAAAgA	TcTTTCyAGGAAAA	6.012	Mouse
3
4	bHLH-ASCL1-TCF12	sccaGCAGCTGcc_sc	gs_ggCAGCTGCtggs	3.307	Human
5	bHLH-ASCL-TCF3-PTF1A-BHLHA15	GgC_GCAGCTGCcgCcC	GgGcgGCAGCTGC_GcC	3.307	Mouse
6	bHLH-ATOH1-PTF1A	gCAgCAGCTG_caG	Ctg_CAGCTGcTGc	9.53	Human
7	bHLH-ATOH	Gr_CAGCTG_c_Cg	cG_g_CAGCTG_yC	9.53	Mouse
8	bHLH-NEUROD1	gcr_CAGaTGGc__g	c__gCCAtCTG_ygc	5.72	Human
9	bHLH-NEUROD-NEUROG-NFI-FOXG1-TBR1	c_sr_CAGaTGGC_gc	gc_GCCAtCTG_ys_g	5.72	Mouse
10	bHLH-MYOD1-MYOG	gCgarCAGCTGctgCc	gGcagCAGCTGytcGc	7.25	Human
11	bHLH-MYOD-MYOG	CCgGCAGCAGCTG__sCC	GGs__CAGCTGCTGCcGG	7.25	Mouse
12	bHLH-MYOD1-NEUROG2-altA	gCaGCwGCtGc	gCaGCwGCtGc	1.107	Human
13	bHLH-MYOD-MYOG-TCF-altA	gcagCwGCtGc	gCaGCwGctgc	1.107	Mouse
14	bHLH-OLIG2	ccTGaCAGCTGC	GCAGCTGtCAgg	2.46	Human
15	bHLH-OLIG2-altB	tGaCAGCtGc	gCaGCTGtCa	2.46	Mouse
16	bHLH-TCF21	ss_cCAGCTGtt_g	c_aaCAGCTGg_ss	7.059	Human
17	bHLH-TCF21	cCca_CAGCTG___gg	cc___CAGCTG_tgGg	7.059	Mouse
18
19	bHLH-ASCL1-altA	GCAGCAGCTGGGCa	tGCCCAGCTGCTGC	18.543	Human
20	bHLH-NEUROG-TWIST-altA	CACrCAGCAGCTGGGgCG	CGcCCCAGCTGCTGyGTG	18.543	Mouse
21
22	bHLH-HAND	TGACAgaa_CCAGAac	gtTCTGG_ttcTGTCA	21.319	Human
23	bHLH-HAND	C_TGAcAgwawCCAGAag	ctTCTGGwtwcTgTCA_G	21.319	Mouse
24
25	bHLH-HAND-altA	rg_CAGATGgcc	ggcCATCTG_cy	9.104	Human
26	bHLH-HAND-altA	g_gcCAGATGgC	GcCATCTGgc_c	9.104	Mouse
27
28	bHLH-TCF21-altA	CcAGCTGc__CCAGCgG	CcGCTGG__gCAGCTgG	30.509	Human
29	bHLH-TCF21-altA	CcCAGCTG__CcCAGcTG	CAgCTGgG__CAGCTGgG	30.509	Mouse
30
31	bHLH-TFAP4-FOXA-altB	CAGCTGTGcAAACATG	CATGTTTgCACAGCTG	8.429	Human
32	bHLH-ASCL-FOXA2-RBPJL-altA	gCAGCTGtGCAaACA_t	a_TGTtTGCaCAGCTGc	8.429	Mouse
33
34	bHLH-TWIST1-ALX-repeat	mTAATtr_AAcCAGaTGTT	AACAtCTGgTT_yaATTAk	7.594	Human
35	bHLH-TWIST1	tCTAATT_tAaCCAGaTGTa	tACAtCTGGtTa_AATTAGa	7.594	Mouse
36	bHLH-TWIST1-ALX-altA	AATt_TAAaCA_aTGT	ACAt_TGtTTA_aATT	2.545	Human
37	bHLH-TWIST1-altA	tAATt_TAAaCa_aTGTa	tACAt_tGtTTA_aATTa	2.545	Mouse
38	bHLH-TWIST1	aaAA_CAGaTGttTtt	aaAaaCAtCTG_TTtt	8.233	Human
39	bHLH-TWIST1-PITX1-altC	aaA_CCAGATGTkgt	acmACATCTGG_Ttt	8.233	Mouse
40	bHLH-TWIST1-ALX-altB	acTTCCAGaTGTtkt	amaACAtCTGGAAgt	6.287	Human
41	bHLH-TWIST1-PGR-short	c_CCAGATGtkG	CmaCATCTGG_g	6.287	Mouse
42
43	bZIP-ATF-JUN-CRE-BRCA-KLF-SIN3A-TARDBP	c_GTGACGTCACAcA	TgTGTGACGTCAC_g	13.837	Human
44	bZIP-ATF	grTGAcGTCAycc	ggrTGACgTCAyc	13.837	Mouse
45	bZIP-ATF-altA	ATtGATGACrTCATctw	wagATGAyGTCATCaAT	25.999	Human
46	bZIP-ATF-JUNB-altB	ggaTGATGTCAtcc	ggaTGACATCAtcc	25.999	Mouse
47	bZIP-CREB-ATF-CREM-E2F-FOX-GMEB-GTF2-HOX-MYC-RFX-POL2-SIN3-SP1-SRF-TAF1-TARDBP-ZHX	CggTGACGTCAc_g_Cs	sG_c_gTGACGTCAccG	4.359	Human
48	bZIP-CREB1-altA-repeat	cggTGACGTCAC__CC	GG__GTGACGTCAccg	4.359	Mouse
49
50	bZIP-CREB1-CREM-altA-repeat	c_scCGGAAGTGACGTCACcg	cgGTGACGTCACTTCCGgs_g	1.888	Human
51	bZIP-CREB1-altC-repeat	scCGGAAGTGACGTCAcc	ggTGACGTCACTTCCGgs	1.888	Mouse
52
53	bZIP-ATF3-ATF4-CEBP-DDIT3	wA_ATGATGcAATAwT	AwTATTgCATCAT_Tw	12.951	Human
54	bZIP-ATF-CEBP-altA	aTaTGATGCAAtA	TaTTGCATCAtAt	12.951	Mouse
55	bZIP-ATF4-altA	aTGATGCAAwa_AT	AT_twTTGCATCAt	15.192	Human
56	bZIP-ATF4	tGggcTGATGCAAt_CA	TG_aTTGCATCAgccCa	15.192	Mouse
57
58	bZIP-BATF-JUN-NR1H2-altB	TGA_TCATtTyw	wrAaATGA_TCA	5.538	Human
59	bZIP-BATF-altB	TGAgTCATTTCw	wGAAATGAcTCA	5.538	Mouse
60
61	bZIP-BATF-JUN-IRF4-altA	AgTTTCAwtaTGAcTctTt	aAagAgTCAtawTGAAAcT	5.74	Human
62	bZIP-BATF-IRF4-altA	aAgTTTCAttATGAcTCAt	aTGAgTCATaaTGAAAcTt	5.74	Mouse
63
64	bZIP-CEBP-HES2-TRIM24-HMG20	ataTTgTGCAAtA	TaTTGCAcAAtat	4.255	Human
65	bZIP-CEBP-E2F1	ataTTgtGCAAtA	TaTTGCacAAtat	4.255	Mouse
66	bZIP-CEBP-altB	TgATGCAAtA_A	T_TaTTGCATcA	13.546	Human
67	bZIP-CEBP-altB	taTgtTGCAAy	rTTGCAacAta	13.546	Mouse
68	bZIP-CEBP-altE-enhancer	A_AGcGATTGCgcAAT_At	aT_ATTgcGCAATCgCT_T	23.481	Human
69	bZIP-CEBP-altC	ag_gaTTGCGCAAT	ATTGCGCAAtc_ct	23.481	Mouse
70
71	bZIP-JUN-FOS	TrtgaTGAsTCATcAtAt	aTaTgATGAsTCAtcayA	3.746	Human
72	bZIP-JUN-FOS-altD	ga_aTGAsTCATytca	tgarATGAsTCAt_tc	3.746	Mouse
73	bZIP-JUN-FOS-SMAD3-GATAD-altD	aTaGgaTGAsTCA	TGAsTCAtcCtAt	0.864	Human
74	bZIP-JUN-FOS-altC	aT_ggrTGAcTCA	TGAgTCAycc_At	0.864	Mouse
75	bZIP-JUN-FOS-GATAD-DDIT3-NR1H2-SMAD3-SMARC-STAT-TCF-TEAD-altC	TaaTGAsTCAttA	TaaTGAsTCAttA	2.791	Human
76	bZIP-JUN-FOS-SMARCA4	aTa_g_TGAsTCA__A	T__TGAsTCA_c_tAt	2.791	Mouse
77	bZIP-MAF	wTgTGCTGAsTCAGCAawtT	AawtTGCTGAsTCAGCAcAw	3.232	Human
78	bZIP-MAF-altA	TGTGCTGAsTCAGCAgtTwgC	GcwAacTGCTGAsTCAGCACA	3.232	Mouse
79	bZIP-MAF-altA	TTGCTaATyCAGCA	TGCTGrATtAGCAA	1.27	Human
80	bZIP-MAF-altC	TTGCTratyCAGCA	TGCTGratyAGCAA	1.27	Mouse
81	bZIP-MAF-altB	TTGytGAsTarGCA	TGCytAsTCarCAA	16.989	Human
82	bZIP-MAF-altD-repeat	TkGCkGAsTmAGc	gCTkAsTCmGCmA	16.989	Mouse
83	bZIP-MAFK-altD	tGCTGAckaAGCA_Ca	tG_TGCTtmgTCAGCa	17.345	Human
84	bZIP-MAF-altB-repeat	TtTGCTGAcTCAGCA_wTAk	mTAw_TGCTGAgTCAGCAaA	17.345	Mouse
85	bZIP-BACH	t__ATGACTCAGCAawTtT	AaAwtTGCTGAGTCAT__a	12.585	Human
86	bZIP-BACH-altA-SINE-B2,3	aTGACTCaGCAgCA	TGcTGCtGAGTCAt	12.585	Mouse
87	bZIP-BACH-EMSY-altB	aTGaTGAsTCAGCAcATA	TATgTGCTGAsTCAtCAt	5.322	Human
88	bZIP-BACH-SINE-B2,B3	CTgaTGACTCAGCA_ATA	TAT_TGCTGAGTCAtcAG	5.322	Mouse
89	bZIP-NFE2-BACH	cg_aTGACTCAGCA_wTAt	aTAw_TGCTGAGTCAt_cg	3.995	Human
90	bZIP-NFE2-MAFG-altA-SINE-B2,B3	CGgaTGACTCAGCAaAt	aTtTGCTGAGTCAtcCG	3.995	Mouse
91	bZIP-NFE2-short	aATGAcTaAGCAat	atTGCTtAgTCATt	10	Human
92	bZIP-NFE2-altB	TaTGAmkCAGCA	TGCTGmkTCAtA	10	Mouse
93	bZIP-NFE2-BACH-altB	aTGACTCAGCAGTTAt	aTAACTGCTGAGTCAt	13.878	Human
94	bZIP-BACH-altB	TaTGAaTCAGCA	TGCTGAtTCAtA	13.878	Mouse
95
96	CTCF-RAD21-SMC3-CBX-STAG1	sgCCACcAGrgGGCaGyg	crCtGCCcyCTgGTGGcs	5.456	Human
97	CTCF-Zc3h11a-repeat	ccTgGCCAccAGrgGGCrcy	rgyGCCcyCTggTGGCcAgg	5.456	Mouse
98	CTCF-TRIM22-SMC3	Cs_CCAcCAGgGGGCGCts	saGCGCCCcCTGgTGG_sG	2.991	Human
99	CTCF-altA	cggCCAcCAGgGGGCGCtg	caGCGCCCcCTGgTGGccg	2.991	Mouse
100	CTCF-SMC3-HMGXB4-altA	g_CCcCCAGgGgGCgC	GcGCcCcCTGGgGG_c	1.284	Human
101	CTCF-altE	G_CCcCCAGgGgGC_C	G_GCcCcCTGGgGG_C	1.284	Mouse
102	CTCF-RAD21-repeat	ayTGgCCACcAGrkGGCaGy	rCtGCCmyCTgGTGGcCArt	2.279	Human
103	CTCF-RAD21-SMC-ZC3H11A	cTg_CCACtAGrgGGCrg	cyGCCcyCTaGTGG_cAg	2.279	Mouse
104	CTCF-RAD21-SMC3-TRIM22-ZNF384-altC	GcCCaCyAG_gGGC_G	C_GCCc_CTrGtGGgC	3.918	Human
105	CTCF-RAD21-altB	GcCCaCyAG_gGGC_G	C_GCCc_CTrGtGGgC	3.918	Mouse
106	CTCF-RAD21-SMC3-TRIM22-ZNF384-short	csCACCAGgGGGs	sCCCcCTGGTGsg	2.542	Human
107	CTCF-RAD21-ZC3H11A-short	sCACcAGrGGGs	sCCCyCTgGTGs	2.542	Mouse
108	CTCF-RAD21-TRIM22-pal-altA	GcCc_CCGG_gGgC	GcCc_CCGG_gGgC	2.64	Human
109	CTCF-altC	GcCcaCyrGtgGgC	GcCcaCyrGtgGgC	2.64	Mouse
110	CTCF-RAD21-altA	ayTGGCCACCAGg	cCTGGTGGCCArt	11.902	Human
111	CTCF-RAD21-altA	CTGrCCACyAGggGG	CCccCTrGTGGyCAG	11.902	Mouse
112	CTCF-RAD21-SMC3-TRIM22-ZNF384-pal	c_GCCACCaGGkGGC_g	c_GCCmCCtGGTGGC_g	13.278	Human
113	CTCF-RAD21-ZC3H11A-altC-SINE-B2,B3	gGCCACcas_kGGCaCc	gGtGCCm_stgGTGGCc	13.278	Mouse
114	CTCF-altB	CasCAGssgGCGCtG	CaGCGCcssCTGstG	13.332	Human
115	CTCFL-CTCF-ADNP-CHD4-altA	ascAGGGGGCGCTgT	AcAGCGCCCCCTgst	13.332	Mouse
116	CTCFL	GcCC_cCAGGGGGCGCcg	cgGCGCCCCCTGg_GGgC	3.438	Human
117	CTCFL	CCAcCAGGGGGCGCtgTg	cAcaGCGCCCCCTGgTGG	3.438	Mouse
118
119	DMRT1-LTR12C-repeat	rCACkcTGTATCTAGck	mgCTAGATACAgmGTGy	29.501	Human
120	DMRT	awatG_wACAwTGTw_C_C	G_G_wACAwTGTw_Catwt	29.501	Mouse
121
122	E2F-RB1-TFDP-LIN9	GGs_TTCCCGCCcGcC	GgCgGGCGGGAA_sCC	5.883	Human
123	E2F-APOBEC-altA	sgg_TTCCCGCCCcCGs	sCGgGGGCGGGAA_ccs	5.883	Mouse
124	E2F7-E2F8-RB1	sG_tTTCCCGCCAaAa	tTtTGGCGGGAAa_Cs	8.417	Human
125	E2F-APOBEC	gG_tTTCCCGCCcy_C	G_rgGGCGGGAAa_Cc	8.417	Mouse
126
127	E4F1	ctsc_GCCGTAAAGCgcG	CgcGCTTTACGGC_gsag	13.683	Human
128	E4F1	CC_GCCGTAAAGCgC	GcGCTTTACGGC_GG	13.683	Mouse
129
130	EBF	tsTCCCCwGGGA__ggG	Ccc__TCCCwGGGGAsa	21.871	Human
131	EBF-SINE-B2,3-repeat	gTCCCcwGGGAc_Ggaa	ttcC_gTCCCwgGGGAc	21.871	Mouse
132	EBF-altA-enhancer	tTcCCCTgGGrAGtgga	tccaCTyCCcAGGGgAa	26.08	Human
133	EBF-IKZF1-TLE3-altA	ct_TCCCcwGGGA_a	t_TCCCwgGGGA_ag	26.08	Mouse
134
135	RBPJ-EBNA2-altA	kTTC_CACrsac	gtsyGTG_GAAm	13.222	Human
136	RBPJ-repeat	cct_TTCCCAsGsaca	tgtsCsTGGGAA_agg	13.222	Mouse
137
138	EGR	gCCCGCCCcCGCggg	cccGCGgGGGCGGGc	1.914	Human
139	EGR1	GgcCCCGCCCcCGCggG	CccGCGgGGGCGGGgcC	1.914	Mouse
140	EGR-altB	ggcCACCCACAcgg	ccgTGTGGGTGgcc	7.85	Human
141	EGR2-altD	ggccCCaCCCACaCAcgc	gcgTGtGTGGGtGGggcc	7.85	Mouse
142
143	EOMES-TBXT-TBX3	gAAaTTcACACcT_tTT	AAa_AgGTGTgAAtTTc	20.045	Human
144	T-TBX21-EOMES-TBX6-TBR1-altA	GGAATTTCACACcT_a	t_AgGTGTGAAATTCC	20.045	Mouse
145
146	ETS-ELF-AGO1-ATF-BCL11B-E2F-FOX-HCFC1-GMEB-GTF2-KLF-MAX-MXD-MXI1-MYB-MYC-NR2C-SMAD-SP2-STAT-TAF-THAP11-YY1	CacCCGGAAGTGgGG	CCcCACTTCCGGgtG	2.097	Human
147	ETS-ELF-FLI	rca_CCGGAAGtGg_g	c_cCaCTTCCGG_tgy	2.097	Mouse
148	ETS-FLI1-IKZF-MEIS-MYB	rC_aCaGGAAgTGGgG	CcCCAcTTCCtGt_Gy	9.243	Human
149	ETS-ETV2-FLI-RUNX1-IKZF1-TCF	AaACAGGAArTGG_GG	CC_CCAyTTCCTGTtT	9.243	Mouse
150	ETS-GABP-ELF-ZBTB11-SMC3-SIN3A	gc_gCCGGAAGTGgcG	CgcCACTTCCGGc_gc	2.096	Human
151	ETS-GABPA-ETS-FLI	gc__CCGGAAGTGgsGc	gCscCACTTCCGG__gc	2.096	Mouse
152	ETS-GABPA-ELF1-ELK4-ZBTB11-altB	rCCGGAaccGGAAGTGg_g	c_cCACTTCCggtTCCGGy	12.53	Human
153	ETS-GABPA-ZBTB11-altA	aCCGGAascGGAaGc	gCtTCCgstTCCGGt	12.53	Mouse
154	ETS-ELF-altB	CaGGAA_cAGGAAgTgG	CcAcTTCCTg_TTCCtG	15.135	Human
155	ETS-ELF5-altA	wGGAAG_AGGAAg	cTTCCT_CTTCCw	15.135	Mouse
156	ETS-GABP-ATF-CRE	c_gCCGGAAGTGaCGc	gCGtCACTTCCGGc_g	10.922	Human
157	ETS-FLI-CREB1-altA	ccGGAAgTGACGs	sCGTCAcTTCCgg	10.922	Mouse
158
159	FOX	tgytTGTTTACwtag	ctawGTAAACAarca	4.527	Human
160	FOX	tgc_TgTTTACw_aG	Ct_wGTAAAcA_gca	4.527	Mouse
161	FOXL2-altB	taATGTwwACA_tt	aa_TGTwwACATta	9.624	Human
162	FOX-pal	CTgTGTawACAgcA	TgcTGTwtACAcAG	9.624	Mouse
163	FOXL2-altA-LTR-MER101-repeat	Ttt_TGTTTACATTCcwaw	wtwgGAATGTAAACA_aaA	10.964	Human
164	FOXL2-altA	kTGctTGTTTACATTCc	gGAATGTAAACAagCAm	10.964	Mouse
165	FOX-altE	TcTtTGTwAACA	TGTTwACAaAgA	14.794	Human
166	FOXA-altA	CTCTkTGTwcACA	TGTgwACAmAGAG	14.794	Mouse
167	FOX-altB	TGTTTgTTTac	gtAAAcAAACA	17.218	Human
168	FOXP3-FOXL2-altA	tATTTGTTTttaa	ttaaAAACAAATa	17.218	Mouse
169	FOX-altH	TCTaTGTTtACata	tatGTaAACAtAGA	22.926	Human
170	FOXA-altB	Ct_TGTTTACtyAgwG	CwcTraGTAAACA_aG	22.926	Mouse
171	FOXA-altA-LINE-L1PA2-repeat	rCTGCTTTGTTTACcTAAGCAAGCm	kGCTTGCTTAgGTAAACAAAGCAGy	37.89	Human
172	FOXC1-altB	A__CTTGTTTAc_TAAGcA	TgCTTA_gTAAACAAG__T	37.89	Mouse
173	FOX-HHEX-LCOR-TLE3-IRF9-TBX3-altJ	gTaAaTGTTTACwtagA	TctawGTAAACAtTtAc	20.216	Human
174	FOXG1-altD	tCT_TGTTTaCAaACA	TGTtTGtAAACA_AGa	20.216	Mouse
175	FOXF2-altA-repeat	arTTTGTTTAywTaaA	TttAwrTAAACAAAyt	8.39	Human
176	FOXF2	t_TtTGTTTAyaTaa	ttAtrTAAACAaA_a	8.39	Mouse
177	FOXK2-altA	GT_CtTGTTTACATwg	cwATGTAAACAaG_AC	9.937	Human
178	FOX-altA	c_GCTTGTTTACma_sg	cs_tkGTAAACAAGC_g	9.937	Mouse
179	FOX-altD	GTGTTTA__TTGGCA	TGCCAA__TAAACAC	5.581	Human
180	FOXC1-NFIB-altA	TGTTTA__TTGGCA	TGCCAA__TAAACA	5.581	Mouse
181	FOXM1	TGTTTgct	agcAAACA	2.292	Human
182	bHLH-ASCL2-FOXA2-PAX7-altC	TGTTTgCttwG	CwaaGcAAACA	2.292	Mouse
183
184	FOXP1-repeat	wTGTTGTTGTTGtwGTws	swACwaCAACAACAACAw	11.961	Human
185	FOXP-altA-repeat	ywGTTGTtGTTGTTGTwr	ywACAACAACaACAACwr	11.961	Mouse
186
187	FOXP2-FOXP3	gCCACTTCCTGtTk	mAaCAGGAAGTGGc	14.772	Human
188	FOXP3	caCCACTTCCTGTTTAC	GTAAACAGGAAGTGGtg	14.772	Mouse
189
190	GATA1-GATA2-NCOA-NCOR-TAL1-repeat	Ca_AGATAAGrAw	wTyCTTATCT_tG	0.503	Human
191	GATA-TAL1-LMO2	gCa_AGATAAGaat	attCTTATCT_tGc	0.503	Mouse
192	GATA4-GATA6-altB-repeat	agAtaAGATAAGATaw	wtATCTTATCTtaTct	15.489	Human
193	GATA4-repeat	ATa_AAGATAAGCT	AGCTTATCTT_tAT	15.489	Mouse
194	GATA4-GATA6-altD	sAGATAAGTArc	gyTACTTATCTs	3.917	Human
195	GATA-altD	AGATAAGTAr	yTACTTATCT	3.917	Mouse
196	GATA3-GATA2-FOXM1-altA	A_wGATawtATCtw	waGATawtATCw_T	6.713	Human
197	GATA3-GATA2-PGR-altD	aa_AGATAAGATCTcr	ygAGATCTTATCT_tt	6.713	Mouse
198	GATA3-GATA2	aaGATa_TtATCttt	aaaGATaA_tATCtt	4.382	Human
199	GATA3-GATA2-NKX3.1	AAAGATAAggATCTtt	aaAGATccTTATCTTT	4.382	Mouse
200
201	GATA3-altC	tTAGATt_tw_AGATaa	ttATCT_wa_aATCTAa	4.611	Human
202	GATA3-GATA2-altC	TTaGAT_t__cAGATAA	TTATCTg__a_ATCtAA	4.611	Mouse
203	GATA3-altB	TTAGATT_c_AGATAAg	cTTATCT_g_AATCTAA	5.959	Human
204	GATA3-GATA2-altB	TTAGATgt__AGATAag	ctTATCT__acATCTAA	5.959	Mouse
205
206	GFI-KDM1A-PHF21A	A_GCaGaGATTTsTTT_t	a_AAAsAAATCtCtGC_T	16.088	Human
207	GFI	aCaGCwGtGATTTGyG	CrCAAATCaCwGCtGt	16.088	Mouse
208
209	GLIS1-altA-repeat	cCCtCCCGGGGrGs	sCyCCCCGGGaGGg	23.046	Human
210	GLIS3	gCCsaCCTCCCAGGg	cCCTGGGAGGtsGGc	23.046	Mouse
211
212	GRHL2	cA_GaAAAAC_GGTTTttCtg	caGaaAAACC_GTTTTtC_Tg	12.781	Human
213	GRHL2	A_G_aAAACCtGTTtTT	AAaAACaGGTTTt_C_T	12.781	Mouse
214	GRHL2-repeat	gaAaAAC_GGTTTT_CcwGwG	CwCwgG_AAAACC_GTTtTtc	10.994	Human
215	GRHL2-altC	a_AaCCwGTTTttC_Tg	cA_GaaAAACwGGtT_t	10.994	Mouse
216	GRHL2-altC	cA_GTTt_aCCaG_G	C_CtGGt_aAAC_Tg	9.087	Human
217	GRHL2-altA	CaGGTTtawCcaGtky	rmaCtgGwtaAACCtG	9.087	Mouse
218
219	HOX-CDX2	TTt_GymATAAAAcAt	aTgTTTTATkrC_aAA	6.449	Human
220	HOX-CDX2	ttaaGy_ATAAAA_T	A_TTTTAT_rCttaa	6.449	Mouse
221
222	HOX-ONECUT-KAT2B	aAaAAATCAATAaTTt	aAAtTATTGATTTtTt	2.794	Human
223	HOX-ONECUT	wAAAAATCAATAa_TT	AA_tTATTGATTTTTw	2.794	Mouse
224	HOX-CUX1-ONECUT	TTaaTAATCAATAatwwA	TwwatTATTGATTAttAA	12.103	Human
225	HOX-ONECUT-ISL1-LHX3-PPAR-BCL6-PER1-altB	aaaAaATCAaTA	TAtTGATtTttt	12.103	Mouse
226	HOX-CUX1-altB-repeat	tATCAATCAATmAATcA	TgATTkATTGATTGATa	19.906	Human
227	HOX-ONECUT-MEIS1-PBX1-altA-repeat	ATCAATCAATCAATCaAT	ATtGATTGATTGATTGAT	19.906	Mouse
228
229	HOX-DUX4-LTR-MLT1	tTwTAAyCTAATCAwtT	AawTGATTAGrTTAwAa	17.169	Human
230	HOX-DUXBL1-altA	TTAAtgtAATCAATT	AATTGATTacaTTAA	17.169	Mouse
231
232	HOX-HHEX-FOX-HNG20-TEAD-altB	aGcaAATATTTgcy	rgcAAATATTtgCt	10.532	Human
233	FOXA-HNF1A	a_TAAATATTTACwTt	aAwGTAAATATTTA_t	10.532	Mouse
234
235	HOX-HNF1	TTA_GTTAAT_ATTAACtac	gtaGTTAAT_ATTAAC_TAA	6.013	Human
236	HOX-HNF1B	T_aGTTAATtATTAAc_T	A_gTTAATaATTAACt_A	6.013	Mouse
237
238	HOX-HOXB13	aTTTTATtggat	atccaATAAAAt	5.486	Human
239	HOX-HOXA11-HOXA13-SATB2	AAaTTTTATgrc_t_a	t_a_gycATAAAAtTT	5.486	Mouse
240	HOX-HOXC9	yAtTTTATkGC_a	t_GCmATAAAaTr	10.553	Human
241	HOX-HOXD11	TTaATGagsCAt	aTGsctCATtAA	10.553	Mouse
242
243	HOX-ISL-altB	aCAcTT__waTAATtA	TaATTAtw__AAgTGt	12.932	Human
244	HOX-ISL1-altG	taCAcTTw_wrTAATg	cATTAyw_wAAgTGta	12.932	Mouse
245	HOX-ISL-altA-enhancer	gCACTTAaC_t	a_GtTAAGTGc	7.162	Human
246	HOX-ISL1-altE	AAAGCACTTAr	yTAAGTGCTTT	7.162	Mouse
247	HOX-ISL1-altC	t_mATTa__TTAATta	taATTAA__tAATk_a	11.45	Human
248	HOX-ISL1-LHX3-altA-enhancer	AattAATTAa_TTAATtaa	ttaATTAA_tTAATTaatT	11.45	Mouse
249	HOX-ISL-PITX3	taTAATTwAATTwaa	ttwAATTwAATTAta	11.196	Human
250	HOX-LHX3-ISL1	AtTTAATTAaATTAAa	tTTAATtTAATTAAaT	11.196	Mouse
251
252	HOX-LHX-ISL-altA	ttcTAATtAGc_g	c_gCTaATTAgaa	8.129	Human
253	HOX-LHX-altB	cagcTAATTAGcw	wgCTAATTAgctg	8.129	Mouse
254
255	HOX-MEIS-PBX-PKNOX	aAaTGATTTATgac	gtcATAAATCAtTt	4.569	Human
256	HOX-MEIS-PBX1-HOXC9	aaTGATTtATG_aa	tt_CATaAATCAtt	4.569	Mouse
257
258	HOX-MEIS-TGIF2-altB	grcTGACAGCtg	caGCTGTCAgyc	8.795	Human
259	HOX-TGIF1-MEIS1	AGgsTGACAGCTgag	ctcAGCTGTCAscCT	8.795	Mouse
260
261	HOX-NKX2.1-NKX2.5-altA	CacTcAAGtGgcTg	cAgcCaCTTgAgtG	13.569	Human
262	HOX-NKX2.5-NKX2.1-altC	CTcTcAAGTGgcAg	cTgcCACTTgAgAG	13.569	Mouse
263	HOX-NKX2.1-NKX2.5-enhancer	AcTtGAGtGg_t_a	t_a_cCaCTCaAgT	13.905	Human
264	HOX-NKX2.1-NKX2.5-altA	CccTkGAGtGg_tG	Ca_cCaCTCmAggG	13.905	Mouse
265
266	HOX-NKX6.1	tATTAATTAawttTTAAT_A	T_ATTAAaawtTAATTAATa	26.8	Human
267	HOX-NKX6.1-altA	T_TcTTTAATgAkgAa	tTcmTcATTAAAgA_A	26.8	Mouse
268
269	HOX-OTX2-altA	TTTAAgAgGATTAtctt	aagaTAATCcTcTTAAA	5.2	Human
270	HOX-OTX-CRX	TTTAAgAGGATTA__t	a__TAATCCTcTTAAA	5.2	Mouse
271	HOX-OTX2	tagrGGATTArgc	gcyTAATCCycta	7.173	Human
272	HOX-PITX	a_GGATTaawT	AwttAATCC_t	7.173	Mouse
273
274	HOX-PBX-PKNOX1	Ct_TGA_TGACAGcA	TgCTGTCA_TCA_aG	13.312	Human
275	HOX-MEIS-PBX1-altD	sC_TGAcTGACAGCTgaG	CtcAGCTGTCAgTCA_Gs	13.312	Mouse
276
277	HOX-PDX1	atGtcATcAATCAtT__G	C__AaTGATTgATgaCat	9.2	Human
278	HOX-MEIS-altC	T_CAT_AATCAtTctGA	TCagAaTGATT_ATG_A	9.2	Mouse
279
280	HOX-PHOX2B-CSRNP3-ISL	wTwTAATTwAATTAwwT__T	A__AwwTAATTwAATTAwAw	17.98	Human
281	HOX-PHOX2A	tTAATttAATTA_At	aT_TAATTaaATTAa	17.98	Mouse
282
283	HOX-SIX1-SIX2	G_gkmTCAggTTtCagm	kctGaAAccTGAkmc_C	1.298	Human
284	HOX-SIX	G_GkcTCAggTTtCaga	tctGaAAccTGAgmC_C	1.298	Mouse
285
286	HSF	aATGTTCTAGAAtgTTCTAGAA	TTCTAGAAcaTTCTAGAACATt	10.803	Human
287	HSF	rGTTCTAGAAc_TTCTaGAA_tT	Aa_TTCtAGAA_gTTCTAGAACy	10.803	Mouse
288	HSF-short	a_TTCTgGAA__t	a__TTCcAGAA_t	7.998	Human
289	HSF-altB-enhancer	gsTTCyAGAAgAt	aTcTTCTrGAAsc	7.998	Mouse
290
291	IRF1-IFR2-PRDM1-repeat	aaAcTTTCAcTTTCA_TTTA	TAAA_TGAAAgTGAAAgTtt	6.567	Human
292	IRF-PRDM1	kTTCAsTTTCAcTTTCa_TTTa	tAAA_tGAAAgTGAAAsTGAAm	6.567	Mouse
293	IRF1-IRF2-STAT-altG	twTcAyTTTC_tTTwA	TwAAa_GAAArTgAwa	2.541	Human
294	IRF1-IRF2-IRF3-IRF9-STAT-altD	twTcA_TTTC_TTTaA	TtAAA_GAAA_TgAwa	2.541	Mouse
295	IRF1-altC-promoter	rgTTTCrcTTTyGATT	AATCrAAAgyGAAAcy	10.799	Human
296	IRF1-IRF2-altA	gmTTTC_cTTTCG_TTTC	GAAA_CGAAAg_GAAAkc	10.799	Mouse
297	IRF1-altD	tTTaa_TTTC_ttTTa	tAAaa_GAAA_ttAAa	1.574	Human
298	IRF9-STAT-altA	kTTaaGTTTCctkTTm	kAAmagGAAACttAAm	1.574	Mouse
299	IRF1-IRF2-PRDM1-altE	TTwCACTwTC_t	a_GAwAGTGwAA	7.348	Human
300	IRF1-IRF2-IRF6-altE	TTaCAcTwTC_t	a_GAwAgTGtAA	7.348	Mouse
301	IRF1-IRF2-STAT-altH	gAAcTTTCAATTT	AAATTGAAAgTTc	1.017	Human
302	IRF1-IRF2-IRF9-altB	gAAcTTTCAATTtc	gaAATTGAAAgTTc	1.017	Mouse
303
304	IRF4-IRF8-SPI-ETV6-IKZF	GGaGTTTCAcTTCCtctT	AagaGGAAgTGAAACtCC	2.472	Human
305	IRF4-IRF8-SPI-STAT-SMAD4	GGrsTTTCAcTTCCtcTTTa	tAAAgaGGAAgTGAAAsyCC	2.472	Mouse
306
307	IRF9-STAT-PAX5	gaAGTTTCAgTTTCctTTTA	TAAAagGAAAcTGAAACTtc	6.851	Human
308	IRF9-STAT	GaT_AGTTTCagTTTCCTTTtmC	GkaAAAGGAAActGAAACT_AtC	6.851	Mouse
309
310	JARID2-ZNF92-repeat	GCTGCTGCTGCTGCTGcc	ggCAGCAGCAGCAGCAGC	20.999	Human
311	SUZ12-RYBP-MTF2-RNF2-YAF-repeat	scyGCTsCggCTgC_g	c_GcAGccGsAGCrgs	20.999	Mouse
312
313	KLF	gGGGCCmCrCCC_gCss	ssGc_GGGyGkGGCCCc	1.877	Human
314	KLF4	GGggCCACaCCC__cc	gg__GGGtGTGGccCC	1.877	Mouse
315	KLF9-KLF13-KLF10	GGGGCCmCGCCCcC__G	C__GgGGGCGkGGCCCC	4.474	Human
316	KLF9	GGGGCCACGCCC_C__C	G__G_GGGCGTGGCCCC	4.474	Mouse
317	KLF-altA	GGGGCCCCGCCCCyccG	CggrGGGGCGGGGCCCC	5.302	Human
318	KLF-SP1-MAZ-DNMT3-MEN1-SMARC-SOX2	GGGGCCCCGCCCCcCgg	ccGgGGGGCGGGGCCCC	5.302	Mouse
319	KLF9-KLF13-altA	GaGGCCCCGCCCCCT_gG	Cc_AGGGGGCGGGGCCtC	11.112	Human
320	SP1-SMARC-KMT2A-MEN1-repeat	GGrGGCCCCGCCCCcccg	cgggGGGGCGGGGCCyCC	11.112	Mouse
321	KLF-altB	ggGCgCCGCsCC_cgg	ccg_GGsGCGGcGCcc	13.028	Human
322	EGR1-altC	GGCgCCGCcCaC	GtGgGCGGcGCC	13.028	Mouse
323
324	LIN37-NKRF-PHF8-altA	c_CACTCACCaggt	acctGGTGAGTG_g	4.757	Human
325	TAF	ss_CACTCACCtgcGC	GCgcaGGTGAGTG_ss	4.757	Mouse
326
327	MAZ	GgggCGCCGCCTCCcc	ggGGAGGCGGCGcccC	15.254	Human
328	NONSPEC16	GgcCGCCGCCtcC	GgaGGCGGCGgcC	15.254	Mouse
329
330	MEF2	t_kCTATTTtTAGmaA	TtkCTAaAAATAGm_a	9.896	Human
331	MEF2	TtkCTATTTwTAGmaATg	cATtkCTAwAAATAGmaA	9.896	Mouse
332
333	MNT-altB-LTR-MER4-repeat	cacaTgTrCACATGTGtryAyr	yrTryaCACATGTGyAcAtgtg	18.739	Human
334	ARID2-enhancer	GtGCACATGTGTGtGy	rCaCACACATGTGCaC	18.739	Mouse
335
336	MYB-repeat	tg_aCCAACTGcCAgtg	cacTGgCAGTTGGt_ca	10.639	Human
337	MYB-MYBL1-repeat	gscAACTGCCACTC	GAGTGGCAGTTgsc	10.639	Mouse
338	MYB-MYBL1	GCCAACTGcCAGc	gCTGgCAGTTGGC	8.689	Human
339	MYB-altA	Twt_AACTG_CAaA	TtTG_CAGTT_awA	8.689	Mouse
340
341	MYC-MAX-MYCN-MNT-MXD-RNF2-TFDP1	sssgcCACGTGgccgs	scggcCACGTGgcsss	7.339	Human
342	MYC-MAX	cGsgcCACGTGgc_c	g_gcCACGTGgcsCg	7.339	Mouse
343	CLOCK-BMAL1-CRY-MAX-NPAS2	gcgGtCACGTGgCCs	sGGcCACGTGaCcgc	3.138	Human
344	CLOCK-PER-CRY-BMAL	tC_GtCACGTG_C__G	C__G_CACGTGaC_Ga	3.138	Mouse
345	BHLHE40	sCGGkCACGTGmcCs	sGgkCACGTGmCCGs	3.138	Human
346	BHLHE40	Tc_GTCACGTGacca	tggtCACGTGAC_gA	3.138	Mouse
347
348	NFATC	GAGGAAA_t_TGAsTCAg	cTGAsTCA_a_TTTCCTC	15.651	Human
349	NFATC	atGGAAAaT_TGAcw	wgTCA_AtTTTCCat	15.651	Mouse
350	NFATC-repeat	AATGGAAAataTGACTCAt_c	g_aTGAGTCAtatTTTCCATT	5.85	Human
351	NFATC-altA-repeat	tcAATGGAAAat_TGAsTCA	TGAsTCA_atTTTCCATTga	5.85	Mouse
352
353	NFI-ZNF174	CyTGGCACa_tGCCAaaA	TttTGGCa_tGTGCCArG	0.288	Human
354	NFI	cyTGGCACa_tGCCAaAA	TTtTGGCa_tGTGCCArg	0.288	Mouse
355
356	NFI-short	cCTTGgCAgG	CcTGcCAAGg	10.198	Human
357	NFI-short	cyTGgCAg_g	c_cTGcCArg	10.198	Mouse
358
359	NFIL3-HLF	aT_TTaCATAA_A	T_TTATGtAA_At	19.423	Human
360	HLF	TTaCATaAc	gTtATGtAA	19.423	Mouse
361
362	NFKB-REL	GgGGGAAwTyCCC_CC	GG_GGGrAwTTCCCcC	7.299	Human
363	NFKB	arGGGaAtTCCCCtg	caGGGGAaTtCCCyt	7.299	Mouse
364	NFKB-REL-altA	waGGAAATTTCCt_C	G_aGGAAATTTCCtw	7.249	Human
365	NFKB-altB-repeat	TCaGGaAATTtCCttC	GaaGGaAATTtCCtGA	7.249	Mouse
366	NFKB-REL-altB-enhancer	G__rAtGgAAaTyCCC	GGGrAtTTcCaTy__C	8.186	Human
367	REL	g_GGGaAATyCCCaC	GtGGGrATTtCCC_c	8.186	Mouse
368	NFKB-REL-altD	tGGGGAwTCCCCa	tGGGGAwTCCCCa	12.199	Human
369	REL-altC	gGGGawtCCCc	gGGGawtCCCc	12.199	Mouse
370	NFKB-REL-altC	GgGAgATcTCcC	GgGAgATcTCcC	4.017	Human
371	REL-pal	gGArATyTCc	gGArATyTCc	4.017	Mouse
372
373	NFY-PBX-PKNOX1-SP2-SP1-E2F-IRF-KLF-MAX-EXF-CREB-SIN3A-HDGF-WDR5	cc_CaGCCAATcaG_Gsc	gsC_CtgATTGGCtG_gg	0.976	Human
374	NFY-E2F4-CREB1-ETS1-EZH2-KMT2-SMARC-SOX2-TBP-DNMT3	C_cAGCCAATcAGagGc	gCctCTgATTGGCTg_G	0.976	Mouse
375	NFY-altC	g_CCAAwCAGa_c	g_tCTGwTTGG_c	5.261	Human
376	NFY-altE	c_GCcAATcgGatg	catCcgATTgGC_g	5.261	Mouse
377	NFY-IRF-SP1-SP2-altA	gGCCaATCAtagCc	gGctaTGATtGGCc	4.352	Human
378	NFY-altC	GCCAATCATArcy	rgyTATGATTGGC	4.352	Mouse
379
380	NKRF	cs_GCCATGGCGgcc	ggcCGCCATGGC_sg	7.312	Human
381	NONSPEC20 (NKRF-like)	cCGCCATGGCggs	sccGCCATGGCGg	7.312	Mouse
382
383	NR-AR-NR3C1-PGR	ggGaACA_a_TGTTCyc	grGAACA_t_TGTtCcc	3.486	Human
384	NR-AR-NR3C1-PGR-repeat	GrGrACA_A_TGTtCcCyt	arGgGaACA_T_TGTyCyC	3.486	Mouse
385
386	NR-ESR1-RAR-FOXM1-NCOA3	aGrGGTCAst_TGACCt_G	C_aGGTCA_asTGACCyCt	2.728	Human
387	NR-ESR1-altA	aGrGGTCAstgTGACCywG	CwrGGTCAcasTGACCyCt	2.728	Mouse
388	NR-ESR1-RAR-altD	GGAGGTCATggTGACCy	rGGTCAccATGACCTCC	8.463	Human
389	NR-ESR1	GGaGGTCAtGsTGACC	GGTCAsCaTGACCtCC	8.463	Mouse
390	NR-ESR1-altA	GT_ccaGGTCACygTGAC	GTCAcrGTGACCtgg_AC	10.055	Human
391	NR-ESR1-altB-repeat	GTccgrGGTCAstsTGACCt	aGGTCAsasTGACCycggAC	10.055	Mouse
392	NR-ESR1-short	c_TGACCTggg	cccAGGTCA_g	7.146	Human
393	NR-ESRR-altF-SINE-ID-repeat	cA_gTGACCTTtg	caAAGGTCAc_Tg	7.146	Mouse
394	NR-ESRR-SINE-MIR-repeat	CTgtGTGACCTTGr_CA	TG_yCAAGGTCACacAG	3.959	Human
395	NR-ESRR-NR5A2-altB-SINE-B4	ccc_TGACCTTGaaCA	TGttCAAGGTCA_ggg	3.959	Mouse
396	NR-ESRR-RXR-HHEX-short	TGACsTTGrc	gyCAAsGTCA	6.624	Human
397	NR-ESRR-MTA-RXR-short	TGACsTTGr	yCAAsGTCA	6.624	Mouse
398
399	NR-HNF4G	cCCTGGACTTTGgmCtttG	CaaaGkcCAAAGTCCAGGg	2.518	Human
400	NR-HNF4-altC-LTR-MaLR-repeat	ACtcTGGACTTTGgACTTTG	CAAAGTcCAAAGTCCAgaGT	2.518	Mouse
401	NR-HNF4A	CACTGGACTTTGgaCtyt	araGtcCAAAGTCCAGTG	5.095	Human
402	NR-HNF4-CRY	C_CTGGACTtTGgCCt	aGGcCAaAGTCCAG_G	5.095	Mouse
403	NR-HNF4-PPARG-PROX1-RXR-RAR	CCTGACCTTTG_C	G_CAAAGGTCAGG	22.867	Human
404	NR-NR4A1-Il13ra1	A_TGACCTTT_A	T_AAAGGTCA_T	22.867	Mouse
405
406	NR-NR2C-NR2F-altB	tGrCCtTGACCty_g	c_raGGTCAaGGyCa	24.209	Human
407	NR-ESRR-altA-SINE-B4-repeat	TGACcTTGAgCTCA	TGAGcTCAAgGTCA	24.209	Mouse
408	NR-NR2F-altD	CyGTGACcTyTGg	cCArAgGTCACrG	10.494	Human
409	NR-ESRR-altE	c_cTGACCTCTGAg	cTCAGAGGTCAg_g	10.494	Mouse
410	NR-NR2F-altE	gtTGACgTcTGg	cCAgAcGTCAac	18.216	Human
411	NR-PPAR-short	G_TGACCTtTGa	tCAaAGGTCA_C	18.216	Mouse
412	NR-NR2C-NR2F-altA	GgTGACCtGTGACC	GGTCACaGGTCAcC	5.536	Human
413	NR-RXRA-altE	GTGACCwGTGACC	GGTCACwGGTCAC	5.536	Mouse
414	NR-NR4A1-ID3	AAA_TGACcTTT_Aa	tT_AAAgGTCA_TTT	7.972	Human
415	NR-NR4A1-altA	A_tGTGACCTTT	AAAGGTCACa_T	7.972	Mouse
416	NR-NR5A1	gCt_TGaCCTTGa_Ctcc	ggaG_tCAAGGtCA_aGc	20.1	Human
417	NR-NR5A2-SINE-Alu-repeat	aGGCTGgCCTTGAACTCAsa	tsTGAGTTCAAGGcCAGCCt	20.1	Mouse
418	NR-PPARG-repeat	GgcTGACCTTTGcCCyAGt	aCTrGGgCAAAGGTCAgcC	9.42	Human
419	NR-PPAR-NPPA-altB	acTGaCCTTTGcCCTGgT	AcCAGGgCAAAGGtCAgt	9.42	Mouse
420	NR-PPARG-altA	cTGaCCTtTGtCCyAGT	ACTrGGaCAaAGGtCAg	20.63	Human
421	NR-PPAR-RXRA-NPPA	TGACCTTTGmCCtAGTt	aACTaGGkCAAAGGTCA	20.63	Mouse
422	NR-RARA-RXRA-altA	cgcTGACCTctG	CagAGGTCAgcg	8.864	Human
423	NR-RXRA-ESRR-altC-SINE-B4	GACctTGACCTttgA	TcaaAGGTCAagGTC	8.864	Mouse
424	NR-RXRA-altC	rGG_CA_TGaCCytt	aarGGtCA_TG_CCy	7.963	Human
425	NR-NR1H4-RXRA-altA	grgGTCAATGACCc	gGGTCATTGACcyc	7.963	Mouse
426	NR-RXRA-altB	cCTGamCTtTG_CC	GG_CAaAGktCAGg	12.397	Human
427	NR-RXRA-altB	C_cTGACCTtTGACa	tGTCAaAGGTCAg_G	12.397	Mouse
428
429	NR-VDR	aaTGAACcCAGTGACCyCAg	cTGrGGTCACTGgGTTCAtt	2.392	Human
430	NR-VDR-repeat	attgAACCCAgTGACCtcwg	cwgaGGTCAcTGGGTTcaat	2.392	Mouse
431
432	NRF1	GCgCsyGCGCA_GCGCasCg	cGstGCGC_TGCGCrsGcGC	4.432	Human
433	NRF1-MTF1	GCGCg_gtGCGCATGCGCag	ctGCGCATGCGCac_cGCGC	4.432	Mouse
434	NRF1-altA	sCcCTGCGCATGCGC	GCGCATGCGCAGgGs	17.129	Human
435	NRF1-altA	CGcTGCsCAtGCG	CGCaTGsGCAgCG	17.129	Mouse
436
437	OSR2	yGCTGCTGCTGCTG_aG	Ct_CAGCAGCAGCAGCr	20.712	Human
438	OSR1	ccaGCTaCTGtGg	cCaCAGtAGCtgg	20.712	Mouse
439
440	OVOL1	Tat_CCGTTA__tTT	AAa__TAACGG_atA	6.731	Human
441	OVOL2	TAa_CCGTTA_ytG	Car_TAACGG_tTA	6.731	Mouse
442
443	PAX8-PAX5	rCAGTCAtGCwTGrCTGAaC	GtTCAGyCAwGCaTGACTGy	29.91	Human
444	PAX5-PAX6-PAX8	cTgCA_TCAtGCATGCcTGaAt	aTtCAgGCATGCaTGA_TGcAg	29.91	Mouse
445
446	POU-altA	ATATGCAAAT_A	T_ATTTGCATAT	6.424	Human
447	POU-NANOG-OTX2-SOX2-SMAD1-short	A_wTATGCAAATgww	wwcATTTGCATAw_T	6.424	Mouse
448	POU2F2-POU2F3-repeat	TaTAAATATGCAAAT_tAt	aTa_ATTTGCATATTTAtA	13.455	Human
449	POU2F-repeat	tATGTrTATGCAAATgagTt	aActcATTTGCATAyACATa	13.455	Mouse
450
451	POU3F1-POU3F2	CTCATGaATATkCATGArtC	GayTCATGmATATtCATGAG	11.13	Human
452	POU3F	aacTCATGAATATtCATGAaA	TtTCATGaATATTCATGAgtt	11.13	Mouse
453
454	POU5F1-pal	catATGCGCATaT	AtATGCGCATatg	1.386	Human
455	POU5F1-pal	atATGCGCATat	atATGCGCATat	1.386	Mouse
456
457	POU5F1-SOX2-NANOG-SMAD1	GCyywTTGTtATGCAAAT	ATTTGCATaACAAwrrGC	5.121	Human
458	POU5F1-SOX-NANOG	TtytTTGTTATGCAAATgwa	twcATTTGCATAACAAaraA	5.121	Mouse
459	POU5F1-SOX2-NANOG-SMAD1-altB	caTTt__ATG_aAAtgw	wcaTTt_CAT__aAAtg	3.281	Human
460	POU5F1-SOX2-NANOG-altB	caTTtawATG_aAATg	cATTt_CATwtaAAtg	3.281	Mouse
461	NANOG-SMAD1	Aa_CttTTGTtaTgwA	TwcAtaACAAaaG_tT	7.609	Human
462	SOX2-repeat	AAtTCytTTGTTaTGCw	wGCAtAACAAarGAaTT	7.609	Mouse
463
464	PRDM4	wGTggCAGTTTCaAGgCt	aGcCTtGAAACTGccACw	1.743	Human
465	PRDM4-altA-RLTR23	gTGgCAGTTTCaAGgCy	rGcCTtGAAACTGcCAc	1.743	Mouse
466
467	PRDM14	GgggGTTAGaGACCyAs	sTrGGTCtCTAACcccC	5.844	Human
468	PRDM14	rsTTAGaGACCTsC	GsAGGTCtCTAAsy	5.844	Mouse
469
470	PRDM10	Ca_TGGTatAkyCCAg	cTGGrmTatACCA_tG	7.388	Human
471	PRDM10	GgTGGTmCGkyCCa_c	g_tGGrmCGkACCAcC	7.388	Mouse
472
473	PRDM15-enhancer	TCCAcTCCAGGTTTTcCyTc	gArGgAAAACCTGGAgTGGA	11.565	Human
474	PRDM15	CCacTCCAGGTTTTcCtG	CaGgAAAACCTGGAgtGG	11.565	Mouse
475
476	REST-EHMT2-BRD7	TGTTCAGCACCatGGACAGCkCC	GGmGCTGTCCatGGTGCTGAACA	0.824	Human
477	REST-ZFP708-repeat	TGTTCAGCACCatGGACAGCTCC	GGAGCTGTCCatGGTGCTGAACA	0.824	Mouse
478	REST-EHMT2-MIER-SIX4-short	C_TTCAGCACCAaG	CtTGGTGCTGAA_G	0.174	Human
479	REST-ZFP708-RCOR-SIN3-short	CcTTCAGCACCAaG	CtTGGTGCTGAAgG	0.174	Mouse
480	REST-MIER-altB	CTTCAscACCAgsGACAG	CTGTCscTGGTgsTGAAG	0.331	Human
481	REST-altA	CTTCAs_ACCA_sGACAG	CTGTCs_TGGT_sTGAAG	0.331	Mouse
482	REST-EHMT2-altC	kCAGCACCAyGGACAGCtCC	GGaGCTGTCCrTGGTGCTGm	7.348	Human
483	REST-ZFP708-SIN3A-RCOR-ADNP-altB	tCAGCACCacGGACAGCT	AGCTGTCCgtGGTGCTGa	7.348	Mouse
484	REST-altG	cGcTGGACAGCTCCa	tGGAGCTGTCCAgCg	2.956	Human
485	REST-ZFP708-RCOR-altC-LTR-RMER21A	gmTGGACAGCtCCCa	tGGGaGCTGTCCAkc	2.956	Mouse
486
487	RFX-BMI1-CSDE1-FOXJ2	CCckGTTGCCATGGcAACaC	GtGTTgCCATGGCAACmgGG	3.33	Human
488	RFX-RBPJ-RLTR51	CckGTTGCCATGGCAACaCA	TGtGTTGCCATGGCAACmgG	3.33	Mouse
489	RFX-BMI1-altA	GTTgCCmyrkCAACAC	GTGTTGmyrkGGcAAC	15.629	Human
490	RFX2-altA-enhancer	GTTGCCAtsrCAACAAC	GTTGTTGysaTGGCAAC	15.629	Mouse
491	RFX5-CSDE1-altB	CcGTTGCcATGG_g	c_CCATgGCAACgG	11.088	Human
492	RFX-altA	CCCcGTTGCCATGGC	GCCATGGCAACgGGG	11.088	Mouse
493
494	RUNX-MYB-MLLT1-IKZF-CBFB-TLX1-BCL11-SKI	atyTGTGGTTTgAg	cTcAAACCACArat	1.758	Human
495	RUNX-BCL11-FOXP3-IKZF1-SP7	g_cTGTGGTTtgAg	cTcaAACCACAg_c	1.758	Mouse
496	RUNX-MYB-STAT3-altD	acAGGAaGTGGtt	aaCCACtTCCTgt	6.615	Human
497	RUNX-CBFB-FOXP3-BCL11B-IRF4-TCF-LEF-repeat	caACAGGATGTGGTTTyAG	CTrAAACCACATCCTGTtg	6.615	Mouse
498	RUNX-altA-promoter	CG_CTGCGGTTtsk	msaAACCGCAG_CG	7.521	Human
499	RUNX1-altA	GgCTGyGGTt_gaa	ttc_aACCrCAGcC	7.521	Mouse
500
501	HOX-SATB1-DACH1	wwTTAttATTATTAATAAtwAwTAa	tTAwTwaTTATTAATAATaaTAAww	23.497	Human
502	HOX-SATB1-SATB2-altB	attAtTAwTAATaaTww	wwAttATTAwTAaTaat	23.497	Mouse
503
504	SMAD-FOXH1	Ga_TGTGgATTsAaA	TtTsAATcCACA_tC	4.021	Human
505	SMAD2	gawTGTGGATTcAa	tTgAATCCACAwtc	4.021	Mouse
506
507	SMAD-FOXH1-altA	gsCTGTCTGG_gs	sc_CCAGACAGsc	28.143	Human
508	SMAD2-altA	ccCTGTCTG_CACCw	wGGTG_CAGACAGgg	28.143	Mouse
509
510	SNAI	g_s_gCACCTGCyssc	gssrGCAGGTGc_s_c	18.373	Human
511	PRDM13	sCGGCCACCAGCCgcC	GgcGGCTGGTGGCCGs	18.373	Mouse
512
513	SOX	CCtTTGTTctGg	cCagAACAAaGG	10.727	Human
514	SOX-altA	g__cCTTTGTtCyGaG	CtCrGaACAAAGg__c	10.727	Mouse
515
516	SOX10-SOX9	g__AACAAaG___CCtTTTT	AAAAaGG___CtTTGTT__c	13.386	Human
517	SOX9	AAACAAaGsccCCTTTtT	AaAAAGGggsCtTTGTTT	13.386	Mouse
518
519	SOX17-POU	A_cCCaTTGTATGCwAATtAA	TTaATTwGCATACAAtGGg_T	22.328	Human
520	SOX17-POU5F1-altA	TCcaTTGTATgCAaATT	AATtTGcATACAAtgGA	22.328	Mouse
521
522	SOX17-altA	A__CCaTTGTTTtCa_A	T_tGaAAACAAtGG__T	13.108	Human
523	SOX17-SOX7	aa_CcATTGTTCTGg	cCAGAACAATgG_tt	13.108	Mouse
524
525	SP-KLF-altA	gGGaGGCsCCGCCCC	GGGGCGGsGCCtCCc	6.072	Human
526	SP1-SMARC-SOX2-RUNX	GGAGGC_sCGCCCC	GGGGCGs_GCCTCC	6.072	Mouse
527
528	SP7-altA	TAATTatAGGtTw	wAaCCTatAATTA	12.106	Human
529	SP7	TcTAtAATTAyAGGkTTa	tAAmCCTrTAATTaTAgA	12.106	Mouse
530
531	SP140	ggCTGCTGCTGc	gCAGCAGCAGcc	18.742	Human
532	NONSPEC58	scGCTGsTGCTGg	cCAGCAsCAGCgs	18.742	Mouse
533
534	SPI-IRF4-IRF8-IKZF-repeat	rGTTTCACTTCCTCTTTTtT	A_aAAAGAGGAAGTG_tC	8.719	Human
535	SPI1-RELA-SMAD-RUNX-RLTR45	GragCACTTCCtCTTTt_t	a_aAAAGaGGAAGTGctyC	8.719	Mouse
536	SPI-altA	cACTTCcGCTTTtG	CaAAAGCgGAAGTg	4.485	Human
537	SPI1-AHR-IKZF1-RELA-RUNX-STAT-altA	cACTTCctCTTTyT	ArAAAGagGAAGTg	4.485	Mouse
538	SPI-altB	CAmtTCCTakTT	AAmtAGGAakTG	1.41	Human
539	SPI1-IRF4-IRF8-MITF-SMAD-STAT-altB	CAmtTCCTa_TT	AA_tAGGAakTG	1.41	Mouse
540
541	SRF-LTR-MLT1,MER57	t_CCCwTATAtGGg_A	T_cCCaTATAwGGG_a	3.711	Human
542	SRF-RLTR28	CCCCCwTATatGG_ca	tg_CCatATAwGGGGG	3.711	Mouse
543
544	STAT1-LTR-MER41B-repeat	GsTTTTCC_GGAAAGGaAaa	ttTtCCTTTCC_GGAAAAsC	11.656	Human
545	STAT-altA	TTcCtTTTCcagGAAat	atTTCctgGAAAaGgAA	11.656	Mouse
546	STAT1-STAT3-BCL6B-altA	TTyCtGGrAA	TTyCCaGrAA	14.599	Human
547	STAT-NR3C1-altD	tTcCCwGrAA	TTyCwGGgAa	14.599	Mouse
548	STAT3-altB-repeat	ACCAyTTCCTGGAArTGA	TCAyTTCCAGGAArTGGT	11.269	Human
549	STAT	satTTCCtgGAAAt_AA	TT_aTTTCcaGGAAats	11.269	Mouse
550	STAT6	tTTCyt_aGAAa	tTTCt_arGAAa	6.05	Human
551	STAT6-altA	acAtTTCy_agGAAaTG	CAtTTCct_rGAAaTgt	6.05	Mouse
552
553	TAL1-LMO2-LYL1-MEIS1-MYB	aCTGyTTCCTg_yg	cr_cAGGAArCAGt	1.838	Human
554	TAL1-LMO2-repeat	GCTgcTTCCTGyc	grCAGGAAgcAGC	1.838	Mouse
555
556	TARDBP	ccCsCGCGTGGG_Gg	cC_CCCACGCGsGgg	10.809	Human
557	MBD3	CgCGCGtGGGsG	CsCCCaCGCGcG	10.809	Mouse
558
559	TBX5-NKX2.5	T_gTG_TGACAGct	agCTGTCA_CAc_A	7.086	Human
560	TBX5-TBX20-altA	Ct_sTGcTGACAGctGA	TCagCTGTCAgCAs_aG	7.086	Mouse
561	TBX5-NKX2.5-altA	GgTGTTGACAGcC	GgCTGTCAACAcC	5.616	Human
562	TBX5-altB	rGTGTTGACAGc	gCTGTCAACACy	5.616	Mouse
563
564	TCF4-TCF7-CTNNB-LEF	cagCCTTTGAtcTgAG	CTcAgaTCAAAGGctg	0.562	Human
565	TCF7-TCF7L-LEF1-CTNNB1	sagCCTTTGATcTGaG	CtCAgATCAAAGGcts	0.562	Mouse
566	TCF7-repeat	AccCTTTGATGTGGTTt	aAACCACATCAAAGggT	24.279	Human
567	TCF-LEF-CTNNB1	scCTTTGAtsTG	CAsaTCAAAGgs	24.279	Mouse
568	TCF4-TCF7-altA	CCTTtAATcT	AgATTaAAGG	1.738	Human
569	TCF7-TCF7L2-altA	CCTTtaATcT	AgATtaAAGG	1.738	Mouse
570
571	TEAD-SMAD1-GATAD2-YAP1	CrccCwGGAATGtGgC	GcCaCATTCCwGggyG	2.46	Human
572	TEAD-MEF2C-NKX2.1	rCcCwGGAATGtG_st	as_CaCATTCCwGgGy	2.46	Mouse
573
574	TEAD-altA	a_GAATct_agGAATcT	AgATTCct_agATTC_t	1.828	Human
575	TEAD-MEF2C-WWTR1-altA	agGAATgy__GGAATgy	rcATTCC__rcATTCct	1.828	Mouse
576	TEAD-short	wGGAATGCAGC	GCTGCATTCCw	4.168	Human
577	TEAD-MEF2C-short	tGGAATGCaGC	GCtGCATTCCa	4.168	Mouse
578
579	TFAP2-repeat	aTtgCCtsaGGgCAGgc	gcCTGcCCtsaGGcaAt	6.777	Human
580	TFAP2	sT_gCCtsaGGsCATgs	scATGsCCtsaGGc_As	6.777	Mouse
581
582	TFCP2	C_CyGGyt_rArCC_G	C_GGyTy_arCCrG_G	19.883	Human
583	TFCP2L1	acCCgGty_rA_CcGGt	aCCgG_Ty_raCcGGgt	19.883	Mouse
584
585	THAP1	CGGsCGGAAGtGgc	gcCaCTTCCGsCCG	7.918	Human
586	THAP1	CGGGCGGAAGyGm	kCrCTTCCGCCCG	7.918	Mouse
587
588	THRA-THRB-LTR-MLT1B-repeat	gC_GTGwCCTCA_rTGACCyt_a	t_arGGTCAy_TGAGGwCAC_Gc	25.522	Human
589	THRB	gkGtCCtctgrTGACay	rtGTCAycagaGGaCmc	25.522	Mouse
590
591	TP53	CAraCATGyc_rGrCATGt	aCATGyCy_grCATGtyTG	9.805	Human
592	TRP53-TRP63-TRP73-RLTR1B	C_rgaCATGyCcrGgCATGt	aCATGcCygGrCATGtcy_G	9.805	Mouse
593	TP53-short	C_rGgCATGtyTG	CAraCATGcCy_G	5.671	Human
594	TRP63-TRP73-altD	grCatGtC_aTaCat	atGtAt_GaCatGyc	5.671	Mouse
595	TP63	CaggCA_GcCcrGgCcTgC	GcAgGcCygGgC_TGcctG	9.545	Human
596	TRP53-TRP63-TRP73-altA	ca_gCmtGcCyakgC_t	a_GcmtrGgCakGc_tg	9.545	Mouse
597
598	USF-ATF3-MITF-MNT-RAD51-SIN3A-TFE3-ARNT-ARID4-FOXK-ZNF207	GTCtCgGTCACGTGACccGGA	TCCggGTCACGTGACcGaGAC	4.737	Human
599	USF-altA-enhancer	GtC__GGTCACGTGACcg_gaC	Gtc_cgGTCACGTGACC__GaC	4.737	Mouse
600	USF-pal	GTCAastGACc	gGTCastTGAC	0.922	Human
601	USF-altB	GTCAastGACc	gGTCastTGAC	0.922	Mouse
602
603	WT1	A_t_CCTCCCttc	gaaGGGAGG_a_T	18.801	Human
604	WT1	g_CCTCCCmCrC_GG	CC_GyGkGGGAGG_c	18.801	Mouse
605
606	YY1-PHF-TAF1-RBFOX2-NFRKB-ELL2-ARID4-repeat	sCcGcCGCCGCCATCTTGggC	GccCAAGATGGCGGCGgCgGs	13.417	Human
607	YY1-BRD-KMT-SETD1A-TAF-TBP-YAP1-LINE-L1	gC_GCCGCCATCTTGgCg	cGcCAAGATGGCGGC_Gc	13.417	Mouse
608	YY1-TAF1-NFRKB-altE	ccGCCGysrTCTTGs	sCAAGAysrCGGCgg	13.641	Human
609	YY1-KMT2-TAF-TBP-altA	sgCCGCyrTCTTcg	cgAAGAyrGCGGcs	13.641	Mouse
610	YY1-altD	asCGCCsCCATct	agATGGsGGCGst	1.102	Human
611	YY1-short	ascGCCsCCATsy	rsATGGsGGCgst	1.102	Mouse
612	YY1-altF	CCGCCATATTGGGG	CCCCAATATGGCGG	1.194	Human
613	YY1-altB	CCGCCATaTTGggG	CccCAAtATGGCGG	1.194	Mouse
614
615	ZBTB17	ggCTCTGsGCTCcgC	GcgGAGCsCAGAGcc	35.874	Human
616	ZBTB17-enhancer	CGCTCGGCGCTCG_CtaG	CtaG_CGAGCGCCGAGCG	35.874	Mouse
617
618	ZBTB21	g_Ca_TGACGTCA_AGA	TCT_TGACGTCA_tG_c	5.284	Human
619	ZBTB21	TCTrTGACrTCAyAcA	TgTrTGAyGTCAyAGA	5.284	Mouse
620
621	ZBTB24	gA_CTkCCAGGACCTgGmAG	CTkCcAGGTCCTGGmAG_Tc	20.747	Human
622	ZBTB24	CtkCCAGGACCTGGg_G	C_cCCAGGTCCTGGmaG	20.747	Mouse
623
624	ZBTB33-BRCA1-BANP-IRF5-altA	CcAGCTCTCGCGAGa	tCTCGCGAGAGCTgG	4.61	Human
625	BANP	tCcArcTCTCGCGAGAgagG	CctcTCTCGCGAGAgyTgGa	4.61	Mouse
626	ZBTB33-BRCA1-BANP	c_cTCTCGCGAGAg	cTCTCGCGAGAg_g	4.491	Human
627	BANP-altA	gtTCTCGCGAGAGc	gCTCTCGCGAGAac	4.491	Mouse
628
629	ZEB1	scC_CtCACCTG_gcg	cgc_CAGGTGaG_Ggs	2.207	Human
630	ZEB2	sCsCgCtCACCTG_Gcg	cgC_CAGGTGaGcGsGs	2.207	Mouse
631
632	ZFP42	AAgGCAGCCATtTTGgGk	mCcCAAaATGGCTGCcTT	9.239	Human
633	REX1	AaGGCaGCCATyTTggC	GccAArATGGCtGCCtT	9.239	Mouse
634
635	ZFP57	ss_TGCGGCAacgcm	kgcgtTGCCGCA_ss	7.695	Human
636	ZFP57-SMAD1-TRIM28-SUMO2-altA	c_Gct_TGCGGCAAgGg	cCcTTGCCGCA_agC_g	7.695	Mouse
637
638	ZFP64-ZNF184-ZBTB20-DNA-MER5a-repeat	kaAAAATrCAGATTCCTGGGCCCc	gGGGCCCAGGAATCTGyATTTTtm	8.54	Human
639	ZFP64-repeat	aAATACAGATTCCtGGGcy	rgCCCaGGAATCTGTATTt	8.54	Mouse
640	ZFP64-DNA-MER5A-altA	rGrTTCCGGGGCcC	GgGCCCCGGAAyCy	5.045	Human
641	ZFP64-altC-repeat	GgTTCCtGGGcyc	grgCCCaGGAAcC	5.045	Mouse
642
643	ZFX-ZFY-ZNF711	CcsCCaGGCC_sggc	gccs_GGCCtGGsgG	6.214	Human
644	ZFX	ssccsAGGCCtggg	cccaGGCCTsggss	6.214	Mouse
645
646	ZIC2-ZIC3-TBXT-NANOG-SMAD1	cCCCCCTGCTGgG_GG	CC_CcCAGCAGGGGGg	4.659	Human
647	ZIC1-ZIC2-NANOG-MBD3	CCcCCCTGCTG_G_gG	Cc_C_CAGCAGGGgGG	4.659	Mouse
648
649	ZKSCAN1-LINE-L2a-repeat	AcTGAGCACCTACTrTGTGCcGG	CCgGCACAyAGTAGGTGCTCAgT	17.563	Human
650	ZKSCAN1	CgaCCTACTgTGTGCgG	CcGCACAcAGTAGGtcG	17.563	Mouse
651
652	ZMYM3-KDM1A-ZNF629-GTF2I-ADNP-CDH4-SINE-MIR-repeat	CcCATCTGTAAAATGGGrA	TyCCCATTTTACAGATGgG	4.131	Human
653	RCOR2-SINE-MIR-repeat	CCCATCTGTaAAATGGGw	wCCCATTTtACAGATGGG	4.131	Mouse
654
655	ZFP36-ZNF436-ZMYM3-LINE-L2-repeat	srCCTCCTCCAGGAAGCCtTCCcTG	CAgGGAaGGCTTCCTGGAGGAGGys	48.299	Human
656	ZFP46-LINE-L2-repeat	csGCCGCCGCCTCCTCCAGGAAGCCgT	AcGGCTTCCTGGAGGAGGCGGCGGCsg	48.299	Mouse
657
658	ZNF76-JMJD6-SIX5-repeat	syACAcTTCCCAGcAkGCA_c	g_TGCmTgCTGGGAAgTGTrs	18.806	Human
659	ZFP143-altC-repeat	GgtTCCCAGcATGCAa	tTGCATgCTGGGAacC	18.806	Mouse
660	ZNF143-THAP11-HCFC1-SIX5-RBPJ-NOTCH1-ZBTB11-ZBTB33-LTR-MLT1J	aGgACTACAAyTCCCAGT	ACTGGGArTTGTAGTcCt	1.771	Human
661	ZFP143-ETS2-IRF2	rAGgACTACAatTCCCAGtt	aaCTGGGAatTGTAGTcCTy	1.771	Mouse
662	ZNF143-THAP11-HCFC1-SIX5-altB	CtgACTACwGTTCCCmG	CkGGGAACwGTAGTcaG	0.173	Human
663	ZFP143-ETS2-IRF2-NR1H3-altA	ctgACTACwGTTCCCaG	CtGGGAACwGTAGTcag	0.173	Mouse
664	ZNF143-THAP11-HCFC1-SIX5-RBPJ-NOTCH1-altA	tACTACATGTCCCa	tGGGACATGTAGTa	1.467	Human
665	ZFP143-CREB1-ETS1-NR1H3-ELF1-altB	tACTACATGTCCCa	tGGGACATGTAGTa	1.467	Mouse
666	ZNF143-THAP11-HCFC1-SIX5-altE-LTR-MLT1J	rAGgACTACAAcTCCC	GGGAgTTGTAGTcCTy	6.833	Human
667	ZFP143-HCFC1-altE-repeat	AGgACTACATTTCCCA	TGGGAAATGTAGTcCT	6.833	Mouse
668
669	ZNF263-NFXL1-repeat	gCstCCTCCTCCyCC_Cc	gG_GGrGGAGGAGGasGc	16.223	Human
670	ZFP263-EGR-ZIC1-repeat	tccsTCCTCCTCCTCCT	AGGAGGAGGAGGAsgga	16.223	Mouse
671	ZNF263-NFXL1-altA-repeat	sGsaGTcCTCCC_s_g	c_s_GGGAGgACtsCs	4.4	Human
672	ZFP263-ZIC1-ZBTB17-altA	GGcaGTGCTCCCy_ys	sr_rGGGAGCACtgCC	4.4	Mouse
673
674	ZNF281-ZNF148-LINE-L1PA2,3,7	GGgCCCCTCCCCCaggG	CcctGGGGGAGGGGcCC	2.492	Human
675	ZFP281-CHD2-RLTRETN	GGGCCCCTCCCCCAsgg	ccsTGGGGGAGGGGCCC	2.492	Mouse
676	ZNF281-ZNF148-altA-enhancer	sTtCCCcTcCCCCaAgCCg	cGGcTtGGGGgAgGGGaAs	15.447	Human
677	ZFP281-altA	TTcCCCTACCCCAa	tTGGGGTAGGGgAA	15.447	Mouse
678
679	ZNF319-repeat	mkCTCTCTCTCTCTCTCTc	gAGAGAGAGAGAGAGAGmk	13.723	Human
680	ZFP319	ckCTCTCTCTCTCkm	kmGAGAGAGAGAGmg	13.723	Mouse
681
682	ZNF335	cGGGGTCCT_CCc	gGG_AGGACCCCg	13.187	Human
683	ZFP335	cGGGGTCCTTCmG	CkGAAGGACCCCg	13.187	Mouse
684
685	ZNF383-altA	CgCgGCTCCGCGcCs	sGgCGCGGAGCcGcG	10.445	Human
686	NONSPEC8	sgc_GCTCCGcgc	gcgCGGAGC_gcs	10.445	Mouse
687
688	ZNF384-ZNF300-ZNF613-repeat	tT_TttaAAAAAAAAAAAAwTt	aAwTTTTTTTTTTTTtaaA_Aa	7.489	Human
689	ZFP384-altA	TtaAaAAAAAAAAAAwtT	AawTTTTTTTTTTtTtaA	7.489	Mouse
690
691	ZNF420-LTR-MLT1J-repeat	A_CaGCAGCCATyTTGtGcc	ggCaCAArATGGCTGCtG_T	14.241	Human
692	YY1-altD	agGCAGCCATcTTGgcC	GgcCAAgATGGCTGCct	14.241	Mouse
693
694	ZNF574-ZNF830-SNIP1	c_tCTCTATGGT__G	C__ACCATAGAGa_g	10.571	Human
695	BBX	cC_CTCTATGGTGa	tCACCATAGAG_Gg	10.571	Mouse
696
697	ZNF574-ZNF830-SNIP1-altA	CgGcCTAGAGmGGCCGs	sCGGCCkCTCTAGgCcG	8	Human
698	NR-VDR-altA-enhancer	G_GgCTAGAGcGGCCCs	sGGGCCgCTCTAGcC_C	8	Mouse
699
700	ZNF587-LTR-MER61-repeat	gaGCCCCAtGTTGGGCGCCA_A	T_TGGCGCCCAACaTGGGGCtc	16.279	Human
701	ZFP961-altC-repeat	GGCCCCAygTTGGGCGCCAaaw	wttTGGCGCCCAAcrTGGGGCC	16.279	Mouse
702	ZNF587-altC-LTR-MER61	GGTGTTGGGCGCCAca	tgTGGCGCCCAACACC	17.855	Human
703	ZFP961	TgTTGGGCGCCA_CaCA	TGtG_TGGCGCCCAAcA	17.855	Mouse
704
705	ZNF793	TycCAGAGCCCCAAGCCTCTG	CAGAGGCTTGGGGCTCTGgrA	38.871	Human
706	UBN2	arCCCCAaGC	GCtTGGGGyt	38.871	Mouse
707
708	ZSCAN4	cryGTGtGTGTGTGyATGcac	gtgCATrCACACACaCACryg	22.436	Human
709	ZSCAN4C-RLTR17B	gtGTGyATGTGTGCAyAyrt	ayrTrTGCACACATrCACac	22.436	Mouse
710
