## Supplementary material for "Clustering of Direct and Indirect DNA Binding Motifs of Human and Mouse Transcription Factors: X-TFBS Compendium from ChIP-seq": Erroneous motifs derived from non-ChIPseq data

### Sheet: Sheet1
Supplementary file S1: Examples of erroneous DNA-binding motifs derived
	from SELEX and other non-ChIPseq methods in HOCOMOCO
X-TFBS Hs = motifs derived from ChIPseq experiments in X-TFBS compendium (this study)
TFs	Sample	Motif forward	Motif reverse	Database
ATOH1	ATOH1.H12CORE.1.SM.B	rcgmCATATGtT	AaCATATGkcgy	HOCOMOCO
ATOH1	ATOH1_3_RR1	gCAgCAGCTG_c_G	C_g_CAGCTGcTGc	X-TFBS Hs
NEUROD1	NDF1.H12CORE.1.S.C	grCATATGGtg	caCCATATGyc	HOCOMOCO
NEUROD1	NEUROD1_8_C1	gcr_CAGaTGGccy	rggCCAtCTG_ygc	X-TFBS Hs
NEUROG2	NGN2.H12CORE.1.SM.B	TgACATATGTT	AACATATGTcA	HOCOMOCO
NEUROG2	NEUROG2_16_C1	cc_rgCAGcTGGcgG	CcgCCAgCTGcy_gg	X-TFBS Hs
OLIG2	OLIG2.H12CORE.2.SM.B	aAaCATATGGt	aCCATATGtTt	HOCOMOCO
OLIG2	OLIG2_3_E2	scTGaCAGCTGsgc	gcsCAGCTGtCAgs	X-TFBS Hs
BHLHA15	BHA15.H12CORE.1.SM.B	ggAmCATATGGa	tCCATATGkTcc	HOCOMOCO
BHLHA15	BHLHA15_2_C2	sgacCAGCTGg	cCAGCTGgtcs	X-TFBS Hs
TCF4	ITF2.H12CORE.0.S.B	CAgGtGCAggTGTtt	aaACAccTGCaCcTG	HOCOMOCO
TCF4	TCF4_11_C1	cagCCTTTGAtcTGa	tCAgaTCAAAGGctg	X-TFBS Hs
HAND2	HAND2.H12CORE.2.S.C	gtGCAGGTGy_c	g_rCACCTGCac	HOCOMOCO
HAND2	HAND2_4_C1	rg_CAGATG_c	g_CATCTG_cy	X-TFBS Hs
CLOCK	CLOCK.H12CORE.0.M.C	aAACATGtGT	ACaCATGTTt	HOCOMOCO
NPAS2	NPAS2.H12CORE.1.M.C	aACATGtGT	ACaCATGTt	HOCOMOCO
CLOCK	CLOCK_5_C1	scgGTCACGTGgCCs	sGGcCACGTGACcgs	X-TFBS Hs
NPAS2	NPAS2_2_RR1	ssGGtCACGTGgCCgc	gcGGcCACGTGaCCss
ETS2	ETS2.H12CORE.0.S.C	ACCGGAAGtgC_TCCGg	cCGGA_GcaCTTCCGGT	HOCOMOCO
ETS2	ETS2_3_C1	r_CCGGAAGTGgsG	CscCACTTCCGG_y	X-TFBS Hs
GLIS1	GLIS1.H12CORE.2.SM.B	GCttCGTGGGGGGTagg	cctACCCCCCACGaaGC	HOCOMOCO
GLIS2	GLIS2.H12CORE.0.SM.B	gCttCGyGGGGGGTc	gACCCCCCrCGaaGc	HOCOMOCO
GLIS1	GLIS1_4_RR3	gCCcTGGGgGGcs	sgCCcCCCAgGGc	X-TFBS Hs
GLIS3	GLIS3_4_RR1	scCCCCtGGGGGgcCts	saGgcCCCCCaGGGGgs	X-TFBS Hs
HES1	HES1.H12CORE.1.S.C	tGGCACGtGyc	grCaCGTGCCa	HOCOMOCO
HES1	HES1_6_F1	cGsgCaCGCGC	GCGCGtGcsCg	X-TFBS Hs
CDX4	CDX4.H12CORE.1.M.C	ggGTCGTAAAA	TTTTACGACcc	HOCOMOCO
CDX2	CDX2.H12CORE.1.M.C	aTCGTAAA	TTTACGAt	HOCOMOCO
CDX2	CDX2_4_C1	TTw_gyaATAAAa_wt	aw_tTTTATtrc_wAA	X-TFBS Hs
HOXC10	HXC10.H12CORE.2.SM.B	TTTTACGACCt	aGGTCGTAAAA	HOCOMOCO
HOXC10	HOXC10_4_E1	TGATTTATGgC	GcCATAAATCA	X-TFBS Hs
HOXA10	HXA10.H12CORE.0.S.B	TTTwATGAC	GTCATwAAA	HOCOMOCO
HOXA10	HOXA10_2_C1	Ca_TGATTTATGrC	GyCATAAATCA_tG	X-TFBS Hs
HOXA13	HXA13.H12CORE.1.SM.B	TTTTACGAG_t	a_CTCGTAAAA	HOCOMOCO
HOXB13	HXB13.H12CORE.1.SM.B	gtTTTACGAGs	sCTCGTAAAac	HOCOMOCO
HOXD13	HXD13.H12CORE.1.SM.B	gTTTTACGAG	CTCGTAAAAc	HOCOMOCO
HOXA13	HOXA13_1_C2	g_TTTATGAGA	TCTCATAAA_c	X-TFBS Hs
HOXB13	HOXB13_6_C1	TTTTATgaGa	tCtcATAAAA	X-TFBS Hs
HOXD13	HOXD13_2_C2	tgTTTTATgrga	tcycATAAAAca	X-TFBS Hs
CUX1	CUX1.H12CORE.1.S.B	TaATCGATA	TATCGATtA	HOCOMOCO
CUX2	CUX2.H12CORE.1.SM.B	TAATCGATAA	TTATCGATTA	HOCOMOCO
CUX1	CUX1_5_C1	TaatAATCAATAatww	wwatTATTGATTattA	X-TFBS Hs
ONECUT2	ONEC2.H12CORE.0.S.B	aTTATCGATttt	aaaATCGATAAt	HOCOMOCO
ONECUT2	ONECUT2_4_C3	AAtAATCaAT	ATtGATTaTT	X-TFBS Hs
LHX6	LHX6.H12CORE.2.M.C	tc_yTAAcGAGs	sCTCgTTAr_ga	HOCOMOCO
LHX8	LHX8.H12CORE.1.M.C	tcryTAAcGAG	CTCgTTAryga	HOCOMOCO
LHX9	LHX9.H12CORE.1.M.B	rTTAAygAGct	agCTcrTTAAy	HOCOMOCO
LHX2	LHX2_3_C4	t_cTAATtAGc	gCTaATTAg_a	X-TFBS Hs
MEIS2	MEIS2.H12CORE.2.SM.B	TTGACAGcTGtCa	tGaCAgCTGTCAA	HOCOMOCO
MEIS3	MEIS3.H12CORE.1.S.B	TGACAGCTGTCAAa_t	a_tTTGACAGCTGTCA	HOCOMOCO
MEIS1	MEIS1_12_C1	AaTGATTTATG_ct	ag_CATAAATCAtT	X-TFBS Hs
MEIS2	MEIS2_5_C2	aaTGATTtATGrAt	aTyCATaAATCAtt	X-TFBS Hs
NKX6-1	NKX61.H12CORE.2.S.B	ATTAATtAc	gTaATTAAT	HOCOMOCO
NKX6-1	NKX6-1_1_C2	TAATTrAwwwTTAATTA	TAATTAAwwwTyAATTA	X-TFBS Hs
IRF4	IRF4.H12CORE.2.SM.B	GTTTCgGTTTCGGTtt	aaACCGAAACcGAAAC	HOCOMOCO
IRF8	IRF8.H12CORE.2.SM.B	tyaGTTTCGGTTTC	GAAACCGAAACtra	HOCOMOCO
IRF4	IRF4_5_C1	GrGTTTCAsTTCCtC	GaGGAAsTGAAACyC	X-TFBS Hs
IRF8	IRF8_2_C1	gGaGTTTCAcTTCCtctT	AagaGGAAgTGAAACtCc	X-TFBS Hs
MYBL1	MYBA.H12CORE.2.S.B	aACCGTTAACgG	CcGTTAACGGTt	HOCOMOCO
MYBL2	MYBB.H12CORE.0.S.B	AACCGTTAACgG	CcGTTAACGGTT	HOCOMOCO
MYBL1	MYBL1_4_C1	gCAACTGCCAC	GTGGCAGTTGc	X-TFBS Hs
NFATC1	NFAC1.H12CORE.2.SM.B	a_aTTTTCCgT_r_gGaAAA	TTTtCc_y_AcGGAAAAt_t	HOCOMOCO
NFATC2	NFAC2.H12CORE.2.S.C	tTTTtCc_yaATGGAAAaTt	aAtTTTCCATtr_gGaAAAa	HOCOMOCO
NFATC3	NFATC3_3_RR1	AgTGGAAAA_aTGAsTCAt_c	g_aTGAsTCAt_TTTTCCAcT	X-TFBS Hs
NR2F6	NR2F6.H12CORE.3.SM.B	aAAGGTCAAtGaCCT	AGGtCaTTGACCTTt	HOCOMOCO
NR2F6	NR2F6_5_RR1	rcrgCCTTGACCTyTGACCt	aGGTCArAGGTCAAGGcygy	X-TFBS Hs
AR	ANDR.H12CORE.1.S.C	TGTTCC	GGAACA	HOCOMOCO
NR3C1	GCR.H12CORE.1.S.B	aTGTtCy	rGaACAt	HOCOMOCO
NR3C2	MCR.H12CORE.1.SM.B	aTGTtCc	gGaACAt	HOCOMOCO
AR	AR_8_C1	GgGrACAga_TGTtCcC	GgGaACA_tcTGTyCcC	X-TFBS Hs
NR3C1	NR3C1_11_C1	GrG_ACAgt_TGTtCyC	GrGaACA_acTGT_CyC	X-TFBS Hs
POU3F2	PO3F2.H12CORE.2.SM.B	aTTATGCTAATkAGG	CCTmATTAGCATAAt	HOCOMOCO
POU5F1	PO5F1.H12CORE.2.SM.B	ATTATGCTAATtArG	CyTaATTAGCATAAT	HOCOMOCO
POU3F2	POU3F2_1_C2	wTATGCAAAT_a	t_ATTTGCATAw	HOCOMOCO
POU5F1	POU5F1_14_C4	T_ATGcaAATgAa	tTcATTtgCAT_A	X-TFBS Hs
PROX1	PROX1.H12CORE.0.SM.B	grCGTCTTgagg	cctcAAGACGyc	HOCOMOCO
PROX1	PROX1_10_C1	CTGgACTTTGg_CT	AG_cCAAAGTcCAG	X-TFBS Hs
RFX3	RFX3.H12CORE.2.S.B	ggGTtGTAGGtTaGGGrGG	CCyCCCtAaCCTACaACcc	HOCOMOCO
RFX3	RFX3_4_C2	GTTGcCATGGGgACAC	GTGTcCCCATGgCAAC	X-TFBS Hs
RUNX2	RUNX2.H12CORE.1.S.B	tTTGCGGTTw	wAACCGCAAa	HOCOMOCO
RUNX3	RUNX3.H12CORE.2.S.B	tTTGCGGTTt	aAACCGCAAa	HOCOMOCO
RUNX1	RUNX1_18_D1	CG_CTGCGGTttc	gaaACCGCAG_CG	X-TFBS Hs
RUNX2	RUNX2_1_D3	CTGyGGTTtsG	CsaAACCrCAG	X-TFBS Hs
RUNX2	RUNX2.H12CORE.2.M.C	GTGGTTTTyGTGGTTw	wAACCACrAAAACCAC	HOCOMOCO
RUNX1	RUNX1_3_C1	atyTGTGGTTT_Ag	cT_AAACCACArat	X-TFBS Hs
SMAD3	SMAD3.H12CORE.0.S.B	aTGTCTAGAC	GTCTAGACAt	HOCOMOCO
SMAD3	SMAD3_10_C1	AwGTCTs_CACct	agGTG_sAGACwT	X-TFBS Hs
SOX1	SOX1.H12CORE.0.S.B	ATGAATAaCATTCATtt	aaATGAATGtTATTCAT	HOCOMOCO
SOX2	SOX2.H12CORE.3.S.B	AATa_CATTCA	TGAATG_tATT	HOCOMOCO
SOX2	SOX2_15_C1	A__CctTTGTTcyGg	cCrgAACAAagG__T	X-TFBS Hs
SOX17	SOX17.H12CORE.2.S.C	AACAATt_CATTGTT	AACAATG_aATTGTT	HOCOMOCO
SOX17	SOX17_3_C1	A__CCaTTGTTTts	saAAACAAtGG__T	X-TFBS Hs
SOX10	SOX10.H12CORE.2.S.C	ccCaCCGAACAAT	ATTGTTCGGtGgg	HOCOMOCO
SOX10	SOX10_1_C3	AACAAaG__cCCtTTTT	AAAAaGGg__CtTTGTT	X-TFBS Hs
TBX5	TBX5.H12CORE.2.S.B	g_g_AAGGTGTgA_AttT_ACACCT	AGGTGT_AaaT_TcACACCTT_c_c	HOCOMOCO
TBX5	TBX5_3_E1	TgsTGcTGACAGc_GC	GC_gCTGTCAgCAscA	X-TFBS Hs
THRA	THA.H12CORE.2.S.B	cgTGACCTTAT_AGGt	aCCT_ATAAGGTCAcg	HOCOMOCO
THRB	THB.H12CORE.3.S.C	rTGACCTTAT_arGg___A	T___cCyt_ATAAGGTCAy	HOCOMOCO
THRA	THRA_5_RR1	gt_cTGACCTCAGgTGACCy_C	G_rGGTCAcCTGAGGTCAg_ac	X-TFBS Hs
THRB	THRB_2_RR1	gkGrCCTcA_gTGACCyc	grGGTCAc_TgAGGyCmc	X-TFBS Hs
